# Comparative Population Genomics across Three Continents Reveals Immune Adaptation and Implications for Vaccine Development

**DOI:** 10.64898/2026.08.03.741619

**Authors:** Ahmed Tawfik, Kristel Van Steen, Anavaj Sakuntabhai

## Abstract

Human populations have evolved distinct immune responses to local pathogens, and investigating signatures of natural selection across populations can reveal both shared and population-specific immune response mechanisms. We compared genomic signatures of natural selection in Senegalese, Thai, and Peruvian populations using two complementary methods, hypothesising that this tri-continental comparison would reveal population-specific adaptive variants in genes regulating immune pathways. Our findings confirm that genetic diversity among these populations is reflected in their immune responses to regionally endemic pathogens. Furthermore, candidate immune-related genomic regions identified through selection scanning provide insights for ancestry-informed vaccine development by directing antigen design for region-specific pathogens, incorporating population-specific adjuvants, and tailoring administration strategies.
