## Supplemental Tables for "Comparative Population Genomics across Three Continents Reveals Immune Adaptation and Implications for Vaccine Development"

### Sheet: Senegal_PBS
Block_ID	Block_PBS	Tag_SNP	LD_SNPs	Target_SNP	Target_Gene	Consequence
22:36556964-36556964	2.691	rs916334		rs916334	APOL3	5_prime_UTR_variant,NMD_transcript_variant
22:40726762-40814500	2.581	rs878756	rs139921 (0.136), rs2018393 (0.147)	rs878756	MKL1	missense_variant
1:159175354-159175354	2.332	rs12075		rs12075	DARC	synonymous_variant
6:105821449-105841041	1.941	rs9486069	rs7741545 (1.727)	rs9486069	PREP	stop_gained
6:33653448-33653448	1.74	rs749338		rs749338	ITPR3	synonymous_variant
3:114012274-114012274	1.659	rs1039524		rs1039524	TIGIT	5_prime_UTR_variant
22:36427484-36427484	1.606	rs1573708		rs1573708	RBFOX2	upstream_gene_variant
1:207782889-207782889	1.52	rs17047661		rs17047661	CR1	synonymous_variant
1:114356663-114443899	1.505	rs1217382	rs10776775 (0.801), rs10745340 (0.801), rs17464525 (0), rs3811021 (0.013), rs3765598 (0.013)	rs1217382	BCL2L15	3_prime_UTR_variant
1:114356663-114443899	1.505	rs1217382	rs10776775 (0.801), rs10745340 (0.801), rs17464525 (0), rs3811021 (0.013), rs3765598 (0.013)	rs3811021	PTPN22	3_prime_UTR_variant
10:94591992-94921065	1.503	rs4918664	rs12262584 (0.004), rs6583859 (1.384)	rs12262584	EXOC6	intron_variant
16:31298939-31298939	1.339	rs9937837		rs9937837	ITGAM	intron_variant
3:186937200-186937200	1.279	rs3852053		rs3852053	MASP1	3_prime_UTR_variant
2:8826750-8826750	1.239	rs4669330		rs4669330	ID2	downstream_gene_variant
1:207263829-207263829	1.211	rs6690037		rs6690037	C4BPB	splice_donor_region_variant,intron_variant
3:187438522-187447032	1.191	rs4686904	rs1056932 (1.178)	rs1056932	BCL6	missense_variant
8:41704910-41704910	1.188	rs7833494		rs7833494	ANK1	intron_variant
9:120461621-120461621	1.174	rs10759930		rs10759930	TLR4	upstream_gene_variant
1:169565346-169566326	1.163	rs3917811	rs6135 (1.163), rs6133 (1.163)	rs6135	SELP	missense_variant
17:40257163-40271970	1.134	rs11079033	rs8072215 (1.097), rs2074158 (1.116)	rs2074158	DHX58	missense_variant
7:80025778-80025778	1.115	rs304797		rs304797	CD36	intron_variant
1:207311481-207311481	1.114	rs7524207		rs7524207	C4BPA	intron_variant
16:84012104-84012104	1.066	rs925331		rs925331	NECAB2	stop_gained
2:102968007-102979028	1.061	rs10192036	rs4988958 (1.061), rs10192157 (1.061), rs2287037 (0), rs4988956 (1.061), rs4988957 (1.061)	rs4988956	IL1RL1	missense_variant
6:108996963-108999287	1.031	rs1935949	rs3800229 (1.03)	rs1935949	FOXO3	intron_variant
11:36510071-36510071	0.741	rs3740961		rs3740961	TRAF6	3_prime_UTR_variant

### Sheet: Senegal_iHS
Block_ID	Block_iHS	Tag_SNP	LD_SNPs	Target_SNP	Target_Gene	Consequence
6:32800412-32800412	-6.652	rs1800454		rs1800454	TAP2	synonymous_variant
11:33914235-33914235	-5.704	rs7943006		rs7943006	LMO2	upstream_gene_variant
6:32191620-32191620	-5.637	rs3134930		rs3134930	NOTCH4	intron_variant,non_coding_transcript_variant
6:32900787-32900787	5.576	rs3129299		rs3129299	HLA-DMB	downstream_gene_variant
1:120437884-120523902	-5.05	rs835575	rs2793831 (-1.078), rs2641348 (-4.923), rs835576 (-4.782)	rs835575	NOTCH2	3_prime_UTR_variant
6:32825090-32865911	-4.978	rs9276915	rs17587 (-4.584), rs9276909 (-4.564)	rs17587	PSMB9	missense_variant
11:35223945-35226155	-4.572	rs9666607	rs713330 (-4.5)	rs9666607	CD44	missense_variant
6:31241032-31253444	-4.524	rs5010528	rs4386816 (-3.977), rs9461684 (-4.04)	rs5010528	HLA-C	upstream_gene_variant
5:41264019-41264019	-4.109	rs2921178		rs2921178	C6	upstream_gene_variant
6:32395568-32407709	4.027	rs9268585	rs9268589 (3.908), rs9268605 (3.935), rs9268606 (4.018), rs7773756 (4.012), rs9268615 (3.95), rs14004 (3.872), rs2187818 (3.91)	rs9268615	HLA-DRA	upstream_gene_variant
1:168551236-168551236	-4.005	rs982143		rs982143	XCL1	3_prime_UTR_variant
1:169669732-169696946	-3.914	rs4987301	rs5356 (-3.753), rs5368 (-3.742), rs2298899 (-3.807)	rs5356	SELE	missense_variant
6:32698918-32706416	3.849	rs9276351	rs9276171 (3.714)	rs9276351	HLA-DQA2	upstream_gene_variant
5:96132795-96132795	-3.781	rs998509		rs998509	ERAP1	intron_variant
3:12478380-12483631	-3.492	rs9831245	rs10222537 (-2.801), rs7622847 (-2.928)	rs7622847	PPARG	downstream_gene_variant
6:32722186-32723917	3.468	rs10807113	rs7770024 (3.467), rs7769979 (3.467), rs7774452 (3.467), rs7756516 (3.467)	rs10807113	HLA-DQB2	downstream_gene_variant
6:33270393-33270393	-3.412	rs9469397		rs9469397	TAPBP	intron_variant
1:169676486-169676486	-3.254	rs3177980		rs3177980	SELL	missense_variant
9:36885919-36885919	-3.121	rs3780143		rs3780143	PAX5	intron_variant,NMD_transcript_variant
6:31914179-31914179	3.096	rs12614		rs12614	CFB	synonymous_variant
9:139266405-139279173	3.069	rs10781499	rs4077515 (3.069), rs10781500 (3.069), rs10781507 (3.043), rs10781510 (2.677)	rs4077515	CARD9	missense_variant,NMD_transcript_variant
6:31319281-31319281	-3.054	rs9391846		rs9391846	HLA-B	downstream_gene_variant

### Sheet: Thailand_PBS
Block_ID	Block_PBS	Tag_SNP	LD_SNPs	Target_SNP	Target_Gene	Consequence
3:58305033-58408353	1.802	rs10687	rs7622074 (0.85), rs3796215 (1.412), rs12637163 (0.85), rs2176082 (0.615), rs9817356 (0.223), rs6445975 (0.67), rs4076852 (0.602), rs12497256 (1.607), rs14927 (1.275)	rs12497256	PXK	intron_variant,NMD_transcript_variant
3:12613866-12727962	1.467	rs2648307	rs2344825 (0.419), rs15997 (0.974), rs1532533 (0.358), rs6442323 (0.736), rs9874315 (1.012), rs2442812 (0.31), rs6795441 (0.824), rs4684871 (0.254)	rs2648307	MKRN2	missense_variant
3:12613866-12727962	1.467	rs2648307	rs2344825 (0.419), rs15997 (0.974), rs1532533 (0.358), rs6442323 (0.736), rs9874315 (1.012), rs2442812 (0.31), rs6795441 (0.824), rs4684871 (0.254)	rs6795441	RAF1	intron_variant,NMD_transcript_variant
22:36132832-36133739	1.162	rs13053958	rs5001172 (0.731)	rs13053958	RBFOX2	downstream_gene_variant
3:57209197-57209197	1.161	rs6445860		rs6445860	IL17RD	upstream_gene_variant
2:180622833-180622833	1.096	rs12053119		rs12053119	ZNF385B	intron_variant
22:40726762-40803186	1.057	rs2018393	rs139921 (1.035)	rs139921	TNRC6B	3_prime_UTR_variant
10:94572035-94755208	1.056	rs10882123	rs7068232 (0.91), rs9633694 (1.056), rs7094393 (0.916), rs7915463 (0.849), rs7095772 (0.869), rs7914571 (0.92), rs10786060 (0.895), rs10882125 (0.895), rs4933753 (0.895), rs10748585 (0.895), rs4933754 (0.905), rs4933755 (0.891), rs9645558 (1.043), rs10786063 (0.742), rs11187226 (0.745), rs2031616 (0.746), rs7082214 (0.745), rs835247 (0.745), rs835238 (0.745), rs4933743 (1.009), rs2490741 (0.857),…	rs2490741	EXOC6	synonymous_variant
9:117645015-117685398	1.024	rs4979472	rs1407309 (0.931), rs7028891 (0.062)	rs1407309	TNFSF8	downstream_gene_variant
19:39731783-39742762	1.002	rs8109886	rs12980275 (0.711), rs11881222 (0.351), rs12979860 (0.809)	rs12979860	IFNL4	intron_variant
19:39731783-39742762	1.002	rs8109886	rs12980275 (0.711), rs11881222 (0.351), rs12979860 (0.809)	rs12980275	IFNL3	downstream_gene_variant
5:140992235-141014494	0.863	rs2530223	rs3844598 (0.15)	rs2530223	HDAC3	missense_variant
2:102604649-102604649	0.862	rs12467316		rs12467316	IL1R2	upstream_gene_variant
10:97333879-97685352	0.74	rs11188513	rs11188518 (0.101), rs10882690 (0.684), rs540963 (0.065), rs497331 (0.015), rs535449 (0.553), rs501819 (0.549), rs10509687 (0.025), rs10748634 (0.052), rs3750701 (0.059), rs2275273 (0.056), rs10882651 (0.559), rs10748638 (0.058), rs10786230 (0.025), rs10748641 (0.025), rs3949478 (0.054), rs1933166 (0.025), rs4501930 (0.034), rs3814159 (0.53), rs4582902 (0.53), rs3181131 (0.55), rs2275759 (0.532),…	rs3181131	ENTPD1	splice_polypyrimidine_tract_variant,intron_variant

### Sheet: Thailand_iHS
Block_ID	Block_iHS	Tag_SNP	LD_SNPs	Target_SNP	Target_Gene	Consequence
19:49103447-50408655	5.215	rs485186	rs569970 (4.373), rs504963 (4.373), rs503279 (1.74), rs1273642 (0.204), rs12980435 (0.488), rs411482 (0.374), rs1236093 (0.374), rs454715 (0.374), rs368654 (0.348), rs516246 (0.751), rs492602 (0.751), rs681343 (0.751), rs601338 (0.751), rs602662 (0.751)	rs601338	FUT2	missense_variant
9:38398826-38398826	-4.88	rs4646774		rs4646774	ALDH1B1	downstream_gene_variant
9:71679438-71688476	-4.566	rs11145043	rs3793465 (-4.516), rs9314854 (-4.397), rs10890 (-4.433), rs4744808 (-4.433)	rs11145043	FXN	3_prime_UTR_variant
9:36944882-36944882	-4.384	rs16933784		rs16933784	PAX5	intron_variant,NMD_transcript_variant
5:40998196-41000343	-4.231	rs896117	rs1001420 (3.687), rs704040 (3.668)	rs1001420	MROH2B	stop_gained
6:29385237-29528318	-4.148	rs909968	rs1233421 (-4.099), rs362514 (-4.002), rs446198 (-3.953), rs376681 (-3.963), rs453658 (-3.966), rs362513 (-3.926), rs1345227 (-3.61), rs3131019 (-3.688), rs734959 (-3.715), rs3128847 (-3.755), rs3094572 (-3.736), rs1362075 (-3.736), rs3094564 (-3.722), rs1233427 (-3.847), rs1233426 (-3.854), rs362546 (-3.853), rs362540 (-3.459), rs387659 (-3.648), rs2745411 (-3.869), rs417374 (-3.61), rs362536 (-…	rs2745411	UBD	downstream_gene_variant
1:206915809-225425525	4.09	rs3024498	rs3024492 (0.235), rs6540433 (0.939), rs2590685 (3.004), rs11119027 (2.267), rs6699314 (-1.367), rs6670643 (-1.169), rs10494878 (2.241)	rs6540433	CR2	missense_variant
6:167237848-167237848	3.769	rs1103031		rs1103031	RPS6KA2	intron_variant
6:30457732-30670292	-3.543	rs1059510	rs2524226 (-3.087), rs1058318 (-3.072), rs2074503 (-3.069), rs3130242 (-3.159), rs732229 (-3.152), rs1264432 (-3.322), rs3130240 (2.817), rs3130041 (2.817), rs3130243 (2.818), rs2269710 (2.818), rs2269709 (2.818), rs1264440 (2.837), rs1264439 (-3.361), rs1264437 (2.915), rs2534804 (-3.214), rs1264423 (3.122), rs12174151 (3.315), rs2252745 (3.416), rs12665339 (3.314), rs9405048 (3.365)	rs1059510	HLA-E	synonymous_variant
5:40962863-40977760	3.484	rs1078375	rs10941528 (3.438), rs13157656 (3.411), rs7712533 (-3.215)	rs13157656	C7	missense_variant
3:71517643-71523110	3.459	rs9819066	rs11706279 (3.45)	rs9819066	FOXP1	intron_variant,NMD_transcript_variant
5:41234403-41250433	3.438	rs2004385	rs4957152 (3.43)	rs2004385	C6	intron_variant
12:68599906-68651459	3.392	rs7302661	rs4913421 (1.969)	rs7302661	IL22	upstream_gene_variant
20:36952342-36952342	-3.192	rs5741804		rs5741804	BPI	missense_variant
6:31330788-31379115	3.168	rs9266774	rs2523457 (2.957), rs2523454 (2.982), rs9266395 (2.745), rs9266399 (2.744), rs9266409 (2.773), rs7770216 (2.563), rs6933050 (2.75), rs9266689 (2.837), rs1131896 (2.387), rs9266329 (2.302)	rs1131896	MICA	missense_variant
6:32713267-32732677	3.147	rs9348894	rs2239800 (3.137), rs2071550 (3.122)	rs2239800	HLA-DQA2	intron_variant
6:32713267-32732677	3.147	rs9348894	rs2239800 (3.137), rs2071550 (3.122)	rs9348894	HLA-DQB2	upstream_gene_variant
1:169590794-169590794	-3.111	rs3917691		rs3917691	SELP	intron_variant
5:39356591-39364554	-3.077	rs700233	rs700220 (-2.915)	rs700233	C9	synonymous_variant
2:26206255-26207421	2.705	rs2384319	rs6719890 (2.4), rs12713741 (2.4)	rs12713741	KIF3C	upstream_gene_variant

### Sheet: Peru_PBS
Block_ID	Block_PBS	Tag_SNP	LD_SNPs	Target_SNP	Target_Gene	Consequence
22:41215672-42191636	2.437	rs13054099	rs926914 (2.047), rs3171692 (1.794), rs2235852 (0.742), rs2024566 (1.854), rs4822021 (1.789), rs9611565 (1.437), rs9611566 (2.245), rs5996039 (0.796), rs4822047 (0.772), rs8139993 (0.796), rs4821981 (1.114), rs5751086 (0.375), rs5758324 (0.188), rs202654 (0.245), rs137831 (0.508), rs9611613 (1.048), rs203320 (0.173), rs126092 (0.654), rs139553 (0.52), rs139559 (0.529)	rs202654	TOB2	intron_variant
3:121793187-121793187	2.027	rs4308217		rs4308217	CD86	intron_variant,non_coding_transcript_variant
22:41459486-41548008	1.765	rs20551	rs13053242 (1.348), rs5995992 (1.571), rs5758209 (0.273), rs5751033 (0)	rs20551	EP300	missense_variant
14:105496823-106137467	1.642	rs12884681	rs8008050 (0.121), rs2516780 (0), rs11850814 (0), rs12100543 (0), rs10147674 (0.004), rs10148890 (0), rs9672141 (0.005), rs8010649 (0.004), rs8010888 (0.005), rs4076933 (0.005), rs11621365 (0.029), rs6576086 (0.029), rs4983614 (0.029), rs4983617 (0), rs4983407 (0.032), rs10131380 (0), rs28725385 (0), rs4983419 (0)	rs12884681	IGHE	intron_variant
11:118759610-118765600	1.569	rs566416	rs3922 (0.18)	rs566416	CXCR5	intron_variant
4:74857708-74862852	1.567	rs3775488	rs2472649 (0)	rs3775488	CXCL5	3_prime_UTR_variant
17:34393296-34393296	1.36	rs2735835		rs2735835	CCL18	intron_variant
4:74963049-74963049	1.317	rs9131		rs9131	CXCL2	3_prime_UTR_variant
3:11205350-11205350	1.265	rs2171544		rs2171544	HRH1	intron_variant
14:21360216-21393289	1.161	rs12435821	rs4982381 (0.764), rs4544151 (0.735), rs2073342 (0.54), rs2007798 (0.857), rs8005768 (0.628), rs4982376 (0.542)	rs2073342	RNASE3	synonymous_variant
12:108737031-108784612	1.076	rs17322627	rs4964684 (0.652), rs4964698 (1.038)	rs17322627	CMKLR1	upstream_gene_variant
11:118175439-118182801	1.029	rs2231440	rs4606515 (0.984), rs2277289 (0.788), rs1945764 (0.027)	rs4606515	CD3E	synonymous_variant
21:45635616-45640629	1.013	rs7279626	rs7283760 (0.033)	rs7283760	ICOSLG	downstream_gene_variant
3:10219508-10220830	1.009	rs2306696	rs17610830 (0.355)	rs2306696	IRAK2	splice_polypyrimidine_tract_variant,intron_variant
5:67553771-67573042	1.003	rs6876003	rs12656176 (0.116), rs6893676 (0.138), rs2302976 (0.131)	rs12656176	PIK3R1	intron_variant

### Sheet: Peru_iHS
Block_ID	Block_iHS	Tag_SNP	LD_SNPs	Target_SNP	Target_Gene	Consequence
11:95990888-95990888	4.398	rs548175		rs548175	MAML2	intron_variant
1:111857087-111885460	3.725	rs2786156	rs2275253 (3.332), rs2256721 (3.238), rs1832286 (3.065), rs10776725 (2.988), rs2786152 (3.473), rs2275254 (2.6), rs2786151 (2.687)	rs2256721	CHIA	missense_variant
1:220159585-220351723	-3.676	rs11547779	rs11805285 (-3.276), rs2789794 (-2.955), rs2647447 (-2.916), rs2248717 (-2.916), rs2230301 (-3.068), rs2577152 (-3.37)	rs2230301	EPRS	missense_variant
12:108717929-108725147	3.441	rs7296628	rs952584 (2.906), rs10861893 (2.906), rs11113818 (2.586), rs4964676 (3.191)	rs4964676	CMKLR1	intron_variant
12:117724736-117724736	3.43	rs7133438		rs7133438	NOS1	intron_variant
1:92200382-92200382	-3.423	rs2306888		rs2306888	TGFBR3	synonymous_variant
2:231279616-231316105	3.403	rs3754944	rs7582700 (2.356)	rs3754944	SP100	upstream_gene_variant
18:60948393-60948393	-3.331	rs8096471		rs8096471	BCL2	intron_variant
4:102642526-102679337	3.222	rs12506517	rs7675129 (3.012), rs871061 (3.097)	rs12506517	BANK1	5_prime_UTR_variant
16:51982351-57060724	3.201	rs10521046	rs360773 (2.138), rs7188478 (0.608), rs13339199 (0.558)	rs13339199	NLRC5	synonymous_variant,NMD_transcript_variant
9:36852316-36852316	-3.134	rs17391260		rs17391260	PAX5	intron_variant,NMD_transcript_variant
6:32804909-32804909	-3.067	rs241425		rs241425	TAP2	intron_variant
5:52153066-52153066	-3.06	rs11750248		rs11750248	ITGA1	intron_variant
11:102391425-102398593	-3.058	rs10502001	rs14983 (-2.866), rs2156528 (-2.866)	rs10502001	MMP7	missense_variant
17:26125918-26125918	2.702	rs3730013		rs3730013	NOS2	splice_polypyrimidine_tract_variant,intron_variant
